# eSPLIT and iSWAP: CRISPR-Mediated Conditional Allele Engineering with Short Artificial Introns

**DOI:** 10.64898/2025.12.22.696077

**Authors:** Ankeeta Koirala, Kyle O’Connor, Samantha Bare, Max Toubin, Anastasiya Vydra, Annelise Cassidy, Amalee Strupp, Destinee Thomas, Hanying Chen, Stephane Pelletier

## Abstract

Engineering conditional alleles remains a major challenge in functional genomics. Short Artificial Introns (SAIs) have emerged as powerful tools to simplify allele design and characterization, yet practical guidelines for their implementation remain limited. Here, we describe two streamlined strategies, eSPLIT (exon split) and iSWAP (intron swap), that enable efficient generation of conditional alleles using SAIs. In eSPLIT, a compact cassette containing essential intronic elements flanked by loxP sites is integrated within an exon, whereas in iSWAP, a native intron is replaced with an SAI. In the absence of Cre recombinase, the SAI is recognized as an intron and removed by the splicing machinery, allowing normal gene expression. Following Cre-mediated recombination, excision of critical intronic sequences disrupts splicing, leaving residual sequences, including stop codons in all reading frames, thereby causing premature translation termination and gene inactivation. We optimized these approaches by generating a series 18 *SCYL1* alleles in human cells, validated their general applicability in 5 mouse models across multiple genes and further extended the approach to the FLP-FRT system in vivo. By defining practical rules for SAI placement, we establish a robust and scalable framework for engineering conditional alleles, with broad utility in functional genomics and disease modeling.

**SHORT 100 – WORD ABSTRACT:** We introduce eSPLIT and iSWAP, two streamlined strategies for generating conditional alleles using a short artificial intron (SAI). eSPLIT integrates a loxP-flanked SAI within an exon, while iSWAP replaces a native intron. Cre-mediated excision disrupts SAI splicing, leading to gene inactivation. Optimized using *SCYL1* alleles in human cells and validated in mouse models across multiple genes, these strategies provide a simple and efficient approach for engineering conditional alleles. By outlining design rules for SAI placement, we provide a robust and scalable strategy for functional genomics and disease modeling.
