## Additional Tables for "eSPLIT and iSWAP: CRISPR-Mediated Conditional Allele Engineering with Short Artificial Introns"

### Sheet: Additional Table 1 
Model	Allele	Sequence type	Name	Sequence (5' - 3')
Hek293T	SCYL1_e2_HDRa	Guide Sequence	hSCYL1_e2_AIv4_G1	CTATGATGTGAAGCCTGGCG
Hek293T	SCYL1_e2_HDRa	HDR template	hSCYL1_e2_AIv4_HDRa	ctaggccacaggcagccccgtgtccatcttcgtctatgatgtgaagcctgGTAAGTAATAACTTCGTATAGCATACATTATACGAAGTTATTCAAGGTTAGAAGACAGGTTTAAGGAGACCAATgGAAACTGGGCTTGTCGAGACAGAGAAGACTCTTGCGTTTCTGATAGGCACCTATTGGTCTTACTGACATCCACTTTGCCATAACTTCGTATAGCATACATTATACGAAGTTATTTTCTCTCCACAGgcgcggaagagcagacccaggtggccaaagctgccttcaagcgcttcaaa
Hek293T	SCYL1_e2_HDRa	Genotyping Primer F	hSCYL1_e2_AIv4_F53	GTTCGAGCTCATCCCGGAG
Hek293T	SCYL1_e2_HDRa	Genotyping Primer R	hSCYL1_e2_AIv4_R54	CAGGGTTATCAAGGGCGGAG
Hek293T	SCYL1_e2_HDRa	AIv4_F	AIv4_F	ACGAAGTTATTCAAGGTTAGAAGACA
Hek293T	SCYL1_e2_HDRa	AIv4_R	AIv4_R	CGAAGTTATGGCAAAGTGGATGTCA
Hek293T	SCYL1_e2_HDRb	Guide Sequence	hSCYL1_e2_AIv4_G1	CTATGATGTGAAGCCTGGCG
Hek293T	SCYL1_e2_HDRb	HDR template	hSCYL1_e2_AIv4_HDRb	ctcccctaggccacaggcagccccgtgtccatcttcgtctatgatgtgaaAcctggcgcTgaagagcagacccaggtggcGTAAGTAATAACTTCGTATAGCATACATTATACGAAGTTATTCAAGGTTAGAAGACAGGTTTAAGGAGACCAATgGAAACTGGGCTTGTCGAGACAGAGAAGACTCTTGCGTTTCTGATAGGCACCTATTGGTCTTACTGACATCCACTTTGCCATAACTTCGTATAGCATACATTATACGAAGTTATTTTCTCTCCACAGcaaagctgccttcaagcgcttcaaaactctacggcaccccaacatcctgg
Hek293T	SCYL1_e2_HDRb	Genotyping Primer F	hSCYL1_e2_AIv4_F53	GTTCGAGCTCATCCCGGAG
Hek293T	SCYL1_e2_HDRb	Genotyping Primer R	hSCYL1_e2_AIv4_R54	CAGGGTTATCAAGGGCGGAG
Hek293T	SCYL1_e2_HDRb	AIv4_F	AIv4_F	ACGAAGTTATTCAAGGTTAGAAGACA
Hek293T	SCYL1_e2_HDRb	AIv4_R	AIv4_R	CGAAGTTATGGCAAAGTGGATGTCA
Hek293T	SCYL1_e3_HDRa	Guide Sequence	hSCYL1_e3_AIv4_G1	CTTGAGGTATATTCCCAACG
Hek293T	SCYL1_e3_HDRa	HDR template	hSCYL1_e3_AIv4_HDRa	tccccagacagaaaaatgcctccacgtcgtgacagaggctgtgaccccgtGTAAGTAATAACTTCGTATAGCATACATTATACGAAGTTATTCAAGGTTAGAAGACAGGTTTAAGGAGACCAATgGAAACTGGGCTTGTCGAGACAGAGAAGACTCTTGCGTTTCTGATAGGCACCTATTGGTCTTACTGACATCCACTTTGCCATAACTTCGTATAGCATACATTATACGAAGTTATTTTCTCTCCACAGtgggaatatacctcaaggcgagagtggaggctggtggcctgaaggagctg
Hek293T	SCYL1_e3_HDRa	Genotyping Primer F	hSCYL1_e3_AIv4_F51	TCAAAACTCTACGGCACCCC
Hek293T	SCYL1_e3_HDRa	Genotyping Primer R	hSCYL1_e3_AIv4_R52	GTCGTTGACCAGGAAGCTGA
Hek293T	SCYL1_e3_HDRa	AIv4_F	AIv4_F	ACGAAGTTATTCAAGGTTAGAAGACA
Hek293T	SCYL1_e3_HDRa	AIv4_R	AIv4_R	CGAAGTTATGGCAAAGTGGATGTCA
Hek293T	SCYL1_e3_HDRb	Guide Sequence	hSCYL1_e3_AIv4_G1	CTTGAGGTATATTCCCAACG
Hek293T	SCYL1_e3_HDRb	HDR template	hSCYL1_e3_AIv4_HDRb	cttccccagacagaaaaatgcctccacgtcgtgacagaggctgtgacAccgttgggCatataTctcaaggcGTAAGTAATAACTTCGTATAGCATACATTATACGAAGTTATTCAAGGTTAGAAGACAGGTTTAAGGAGACCAATgGAAACTGGGCTTGTCGAGACAGAGAAGACTCTTGCGTTTCTGATAGGCACCTATTGGTCTTACTGACATCCACTTTGCCATAACTTCGTATAGCATACATTATACGAAGTTATTTTCTCTCCACAGgagagtggaggctggtggcctgaaggagctggagatctcctgggggctac
Hek293T	SCYL1_e3_HDRb	Genotyping Primer F	hSCYL1_e3_AIv4_F51	TCAAAACTCTACGGCACCCC
Hek293T	SCYL1_e3_HDRb	Genotyping Primer R	hSCYL1_e3_AIv4_R52	GTCGTTGACCAGGAAGCTGA
Hek293T	SCYL1_e3_HDRb	AIv4_F	AIv4_F	ACGAAGTTATTCAAGGTTAGAAGACA
Hek293T	SCYL1_e3_HDRb	AIv4_R	AIv4_R	CGAAGTTATGGCAAAGTGGATGTCA
Hek293T	SCYL1_e4_HDRa	Guide Sequence	SCYL1-G05	TGCAGACATTGTTGTGGATG
Hek293T	SCYL1_e4_HDRa	HDR template	hSCYL1_e4_AIv4_HDRa	tggtgatgagagcagggatggggggttgcaggtgctggggcgtgatggctccttttgcccccagaaagccctcagcttcctggtcaacgactgcagcctcatGTAAGTAATAACTTCGTATAGCATACATTATACGAAGTTATTCAAGGTTAGAAGACAGGTTTAAGGAGACCAATgGAAACTGGGCTTGTCGAGACAGAGAAGACTCTTGCGTTTCTGATAGGCACCTATTGGTCTTACTGACATCCACTTTGCCATAACTTCGTATAGCATACATTATACGAAGTTATTTTCTCTCCACAGccacaacaatgtctgcatggccgccgtgttcgtggaccgagctggcgagtggaagcttgggggcctggactacatgtattcggcccagggcaacgg…
Hek293T	SCYL1_e4_HDRa	Genotyping Primer F	hSCYL1_F01	GAGATCTCCTGGGGGCTACA
Hek293T	SCYL1_e4_HDRa	Genotyping Primer R	hSCYL1_R01	CAGAATCACCCAACCCCGAA
Hek293T	SCYL1_e4_HDRa	AIv4_F	AIv4_F	ACGAAGTTATTCAAGGTTAGAAGACA
Hek293T	SCYL1_e4_HDRa	AIv4_R	AIv4_R	CGAAGTTATGGCAAAGTGGATGTCA
Hek293T	SCYL1_e4_HDRb	Guide Sequence	SCYL1-G01	TCGTGGACCGAGCTGGCGAG
Hek293T	SCYL1_e4_HDRb	HDR template	hSCYL1_e4_AIv4_HDRb	ctcatccacaacaatgtctgcatggccgccgtgttcgtggaccgagctggGTAAGTAATAACTTCGTATAGCATACATTATACGAAGTTATTCAAGGTTAGAAGACAGGTTTAAGGAGACCAATgGAAACTGGGCTTGTCGAGACAGAGAAGACTCTTGCGTTTCTGATAGGCACCTATTGGTCTTACTGACATCCACTTTGCCATAACTTCGTATAGCATACATTATACGAAGTTATTTTCTCTCCACAGcgagtggaagcttgggggcctggactacatgtattcggcccagggcaacg
Hek293T	SCYL1_e4_HDRb	Genotyping Primer F	hSCYL1_F01	GAGATCTCCTGGGGGCTACA
Hek293T	SCYL1_e4_HDRb	Genotyping Primer R	hSCYL1_R01	CAGAATCACCCAACCCCGAA
Hek293T	SCYL1_e4_HDRb	AIv4_F	AIv4_F	ACGAAGTTATTCAAGGTTAGAAGACA
Hek293T	SCYL1_e4_HDRb	AIv4_R	AIv4_R	CGAAGTTATGGCAAAGTGGATGTCA
Hek293T	SCYL1_e4_HDRc	Guide Sequence	SCYL1-G02	CTGCTGTCAGCCAACTCCGG
Hek293T	SCYL1_e4_HDRc	HDR template	hSCYL1_e4_AIv4_HDRc	acctccccgcaaggggatccccgagcttgagcagtatgaccccccGTAAGTAATAACTTCGTATAGCATACATTATACGAAGTTATTCAAGGTTAGAAGACAGGTTTAAGGAGACCAATgGAAACTGGGCTTGTCGAGACAGAGAAGACTCTTGCGTTTCTGATAGGCACCTATTGGTCTTACTGACATCCACTTTGCCATAACTTCGTATAGCATACATTATACGAAGTTATTTTCTCTCCACAGggagttggctgacagcagtggcagagtggtcagagagaagtggtgggtga
Hek293T	SCYL1_e4_HDRc	Genotyping Primer F	hSCYL1_F01	GAGATCTCCTGGGGGCTACA
Hek293T	SCYL1_e4_HDRc	Genotyping Primer R	hSCYL1_R01	CAGAATCACCCAACCCCGAA
Hek293T	SCYL1_e4_HDRc	AIv4_F	AIv4_F	ACGAAGTTATTCAAGGTTAGAAGACA
Hek293T	SCYL1_e4_HDRc	AIv4_R	AIv4_R	CGAAGTTATGGCAAAGTGGATGTCA
Hek293T	SCYL1_e4_HDRd	Guide Sequence	SCYL1-G01	TCGTGGACCGAGCTGGCGAG
Hek293T	SCYL1_e4_HDRd	HDR template	hSCYL1_e4_AIv4_HDRd	cctcatccacaacaatgtctgcatggccgccgtgttcgtggaccgagctgGTAAGTAATAACTTCGTATAGCATACATTATACGAAGTTATTCAAGGTTAGAAGACAGGTTTAAGGAGACCAATgGAAACTGGGCTTGTCGAGACAGAGAAGACTCTTGCGTTTCTGATAGGCACCTATTGGTCTTACTGACATCCACTTTGCCATAACTTCGTATAGCATACATTATACGAAGTTATTTTCTCTCCACAGgcgagtggaagcttgggggcctggactacatgtattcggcccagggcaac
Hek293T	SCYL1_e4_HDRd	Genotyping Primer F	hSCYL1_F01	GAGATCTCCTGGGGGCTACA
Hek293T	SCYL1_e4_HDRd	Genotyping Primer R	hSCYL1_R01	CAGAATCACCCAACCCCGAA
Hek293T	SCYL1_e4_HDRd	AIv4_F	AIv4_F	ACGAAGTTATTCAAGGTTAGAAGACA
Hek293T	SCYL1_e4_HDRd	AIv4_R	AIv4_R	CGAAGTTATGGCAAAGTGGATGTCA
Hek293T	SCYL1_e4_HDRe	Guide Sequence	SCYL1-G01	TCGTGGACCGAGCTGGCGAG
Hek293T	SCYL1_e4_HDRe	HDR template	hSCYL1_e4_AIv4_HDRe	gcctcatccacaacaatgtctgcatggccgccgtgttcgtggaccgagctGTAAGTAATAACTTCGTATAGCATACATTATACGAAGTTATTCAAGGTTAGAAGACAGGTTTAAGGAGACCAATgGAAACTGGGCTTGTCGAGACAGAGAAGACTCTTGCGTTTCTGATAGGCACCTATTGGTCTTACTGACATCCACTTTGCCATAACTTCGTATAGCATACATTATACGAAGTTATTTTCTCTCCACAGggcgagtggaagcttgggggcctggactacatgtattcggcccagggcaa
Hek293T	SCYL1_e4_HDRe	Genotyping Primer F	hSCYL1_F01	GAGATCTCCTGGGGGCTACA
Hek293T	SCYL1_e4_HDRe	Genotyping Primer R	hSCYL1_R01	CAGAATCACCCAACCCCGAA
Hek293T	SCYL1_e4_HDRe	AIv4_F	AIv4_F	ACGAAGTTATTCAAGGTTAGAAGACA
Hek293T	SCYL1_e4_HDRe	AIv4_R	AIv4_R	CGAAGTTATGGCAAAGTGGATGTCA
Hek293T	SCYL1_e5_HDRa	Guide Sequence	hSCYL1_e5_AIv4_G1	CATTGAAGACTTCCCAAATG
Hek293T	SCYL1_e5_HDRa	HDR template	hSCYL1_e5_AIv4_HDRa	ctgggtcactgccacaggtcagcagacatgtggcgcttgggctgcctcatGTAAGTAATAACTTCGTATAGCATACATTATACGAAGTTATTCAAGGTTAGAAGACAGGTTTAAGGAGACCAATgGAAACTGGGCTTGTCGAGACAGAGAAGACTCTTGCGTTTCTGATAGGCACCTATTGGTCTTACTGACATCCACTTTGCCATAACTTCGTATAGCATACATTATACGAAGTTATTTTCTCTCCACAGttgggaagtcttcaatgggcccctacctcgggcagcagccctacgcaacc
Hek293T	SCYL1_e5_HDRa	Genotyping Primer F	hSCYL1_e5_AIv4_F51	AGACTAGTTGGCACTCCCCT
Hek293T	SCYL1_e5_HDRa	Genotyping Primer R	hSCYL1_e5_AIv4_R52	AGCTCACAGTAATGGGGCAC
Hek293T	SCYL1_e5_HDRa	AIv4_F	AIv4_F	ACGAAGTTATTCAAGGTTAGAAGACA
Hek293T	SCYL1_e5_HDRa	AIv4_R	AIv4_R	CGAAGTTATGGCAAAGTGGATGTCA
Hek293T	SCYL1_e5_HDRb	Guide Sequence	hSCYL1_e5_AIv4_G4	TCATTTGGGAAGTCTTCAAT
Hek293T	SCYL1_e5_HDRb	HDR template	hSCYL1_e5_AIv4_HDRb	ctaagagctctgggtcactgccacaggtcagcagacatgtggcgcttgggctgcctcatttgggaagtcttcaatGTAAGTAATAACTTCGTATAGCATACATTATACGAAGTTATTCAAGGTTAGAAGACAGGTTTAAGGAGACCAATgGAAACTGGGCTTGTCGAGACAGAGAAGACTCTTGCGTTTCTGATAGGCACCTATTGGTCTTACTGACATCCACTTTGCCATAACTTCGTATAGCATACATTATACGAAGTTATTTTCTCTCCACAGgggcccctacctcgggcagcagccctacgcaaccctgggaaggtaagtttcttgcccctggctctttgccctgcc
Hek293T	SCYL1_e5_HDRb	Genotyping Primer F	hSCYL1_e5_AIv4_F51	AGACTAGTTGGCACTCCCCT
Hek293T	SCYL1_e5_HDRb	Genotyping Primer R	hSCYL1_e5_AIv4_R52	AGCTCACAGTAATGGGGCAC
Hek293T	SCYL1_e5_HDRb	AIv4_F	AIv4_F	ACGAAGTTATTCAAGGTTAGAAGACA
Hek293T	SCYL1_e5_HDRb	AIv4_R	AIv4_R	CGAAGTTATGGCAAAGTGGATGTCA
Hek293T	SCYL1_e6_HDRa	Guide Sequence	hSCYL1_e6_AIv4_G1	GCTGGTGGGAGCAAACCCCA
Hek293T	SCYL1_e6_HDRa	HDR template	hSCYL1_e6_AIv4_HDRa	gatccccaaaacgctggtgccccattactgtgagctggtgggagcaaaccGTAAGTAATAACTTCGTATAGCATACATTATACGAAGTTATTCAAGGTTAGAAGACAGGTTTAAGGAGACCAATgGAAACTGGGCTTGTCGAGACAGAGAAGACTCTTGCGTTTCTGATAGGCACCTATTGGTCTTACTGACATCCACTTTGCCATAACTTCGTATAGCATACATTATACGAAGTTATTTTCTCTCCACAGccaaggtgcgtcccaacccagcccgcttcctgcagaactgccgggcacct
Hek293T	SCYL1_e6_HDRa	Genotyping Primer F	hSCYL1_e6_AIv4_F51	CCTCTTGGGACTGATGGCTC
Hek293T	SCYL1_e6_HDRa	Genotyping Primer R	hSCYL1_e6_AIv4_R52	CAGCCAAGGGAAGTCACAGA
Hek293T	SCYL1_e6_HDRa	AIv4_F	AIv4_F	ACGAAGTTATTCAAGGTTAGAAGACA
Hek293T	SCYL1_e6_HDRa	AIv4_R	AIv4_R	CGAAGTTATGGCAAAGTGGATGTCA
Hek293T	SCYL1_e11_HDRa	Guide Sequence	hSCYL1_e11_AIv4_G1	CGGTGCAAACGGGTCCCTAG
Hek293T	SCYL1_e11_HDRa	HDR template	hSCYL1_e11_AIv4_HDRa	atcgtagaccagacacagggtccttacctctgccttcagccgagccactaGTAAGTAATAACTTCGTATAGCATACATTATACGAAGTTATTCAAGGTTAGAAGACAGGTTTAAGGAGACCAATgGAAACTGGGCTTGTCGAGACAGAGAAGACTCTTGCGTTTCTGATAGGCACCTATTGGTCTTACTGACATCCACTTTGCCATAACTTCGTATAGCATACATTATACGAAGTTATTTTCTCTCCACAGgggacccgtttgcaccgtcccgggttgcgggtgtcctgggctttgctgcc
Hek293T	SCYL1_e11_HDRa	Genotyping Primer F	hSCYL1_e11_AIv4_F51	AAGTTCAGTTGCTTGCCGTG
Hek293T	SCYL1_e11_HDRa	Genotyping Primer R	hSCYL1_e11_AIv4_R52	TGGTCTCGCACGGATTTCTC
Hek293T	SCYL1_e11_HDRa	AIv4_F	AIv4_F	ACGAAGTTATTCAAGGTTAGAAGACA
Hek293T	SCYL1_e11_HDRa	AIv4_R	AIv4_R	CGAAGTTATGGCAAAGTGGATGTCA
Hek293T	SCYL1_e11_HDRb	Guide Sequence	hSCYL1_e11_AIv4_G2	CACAGTCGTTCATTGAGTAG
Hek293T	SCYL1_e11_HDRb	HDR template	hSCYL1_e11_AIv4_HDRb	ggtccttacctctgccttcagccgagccactagggacccgtttgcaccgtcccgggttgcgggtgtcctgggctttgctgccacccacaacctctaGTAAGTAATAACTTCGTATAGCATACATTATACGAAGTTATTCAAGGTTAGAAGACAGGTTTAAGGAGACCAATgGAAACTGGGCTTGTCGAGACAGAGAAGACTCTTGCGTTTCTGATAGGCACCTATTGGTCTTACTGACATCCACTTTGCCATAACTTCGTATAGCATACATTATACGAAGTTATTTTCTCTCCACAGctcaatgaacgactgtgcccagaagatcctgcctgtgctctgcggtctcactgtagatcctgagaaatccgtgcgagaccaggtgaggcac
Hek293T	SCYL1_e11_HDRb	Genotyping Primer F	hSCYL1_e11_AIv4_F51	AAGTTCAGTTGCTTGCCGTG
Hek293T	SCYL1_e11_HDRb	Genotyping Primer R	hSCYL1_e11_AIv4_R52	TGGTCTCGCACGGATTTCTC
Hek293T	SCYL1_e11_HDRb	AIv4_F	AIv4_F	ACGAAGTTATTCAAGGTTAGAAGACA
Hek293T	SCYL1_e11_HDRb	AIv4_R	AIv4_R	CGAAGTTATGGCAAAGTGGATGTCA
Hek293T	SCYL1_e16_HDRa	Guide Sequence	hSCYL1_e16_AIv4_G1	AGAGTCCGACTGGAGCAGCT
Hek293T	SCYL1_e16_HDRa	HDR template	hSCYL1_e16_AIv4_HDRa	cagcaactccgaccacaaatcctccaaatccccagagtccgactggagcaGTAAGTAATAACTTCGTATAGCATACATTATACGAAGTTATTCAAGGTTAGAAGACAGGTTTAAGGAGACCAATgGAAACTGGGCTTGTCGAGACAGAGAAGACTCTTGCGTTTCTGATAGGCACCTATTGGTCTTACTGACATCCACTTTGCCATAACTTCGTATAGCATACATTATACGAAGTTATTTTCTCTCCACAGgctgggaagctgagggctcctgggaacagggctggcaggagccaagctcc
Hek293T	SCYL1_e16_HDRa	Genotyping Primer F	hSCYL1_e16_AIv4_F51	CCAGGGTCAGCGTCCATTTA
Hek293T	SCYL1_e16_HDRa	Genotyping Primer R	hSCYL1_e16_AIv4_R52	CTGGGCCACCCCAGTTATAC
Hek293T	SCYL1_e16_HDRa	AIv4_F	AIv4_F	ACGAAGTTATTCAAGGTTAGAAGACA
Hek293T	SCYL1_e16_HDRa	AIv4_R	AIv4_R	CGAAGTTATGGCAAAGTGGATGTCA
Hek293T	SCYL1_LD	Genotyping Primer F	hSCYL1_LD_F51	TTCCGTTCGAGCTCATCCC
Hek293T	SCYL1_LD	Genotyping Primer R	hSCYL1_LD_R52	GTGGGTAACCAGGACATCGT
Hek293T	SCYL1_LD	Genotyping Primer F	hSCYL1_LD_EcoRI_F53	TCCAAATCCCCAGAGTCCGA
Hek293T	SCYL1_LD	Genotyping Primer R	hSCYL1_LD_EcoRI_R54	TAAATACATCTGTGGGGCGGG
Hek293T	SCYL1_i2_HDR	Guide Sequence 1	hSCYL1_i2_AIv4_G1	GGTAACCAGGACATCGTGAG
Hek293T	SCYL1_i2_HDR	Guide Sequence 2	hSCYL1_i2_AIv4_G2	AGGGGACACAGGGTTATCAA
Hek293T	SCYL1_i2_HDR	HDR template	hSCYL1_i2_AIv4_HDR	gcgcggaagagcagacccaggtggccaaagctgccttcaagcgcttcaaaactctacggcaccccaacatcctggcttacatcgatggactggagGTAAGTAATAACTTCGTATAGCATACATTATACGAAGTTATTCAAGGTTAGAAGACAGGTTTAAGGAGACCAATgGAAACTGGGCTTGTCGAGACAGAGAAGACTCTTGCGTTTCTGATAGGCACCTATTGGTCTTACTGACATCCACTTTGCCATAACTTCGTATAGCATACATTATACGAAGTTATTTTCTCTCCACAGacagaaaaatgcctccacgtcgtgacagaggctgtgaccccgttgggaatatacctcaaggcgagagtggaggctggtggcctgaaggagctggagatctcct…
Hek293T	SCYL1_i2_HDR	Genotyping Primer F	hSCYL1_e2_AIv4_F53	GTTCGAGCTCATCCCGGAG
Hek293T	SCYL1_i2_HDR	Genotyping Primer R	hSCYL1_e3_AIv4_R52	GTCGTTGACCAGGAAGCTGA
Hek293T	SCYL1_i2_HDR	AIv4_F	AIv4_F	ACGAAGTTATTCAAGGTTAGAAGACA
Hek293T	SCYL1_i2_HDR	AIv4_R	AIv4_R	CGAAGTTATGGCAAAGTGGATGTCA
Hek293T	SCYL1_i3_HDR	Guide Sequence 1	hSCYL1_i3_AIv4_G1	GGCTACACCAGATCGTGGTG
Hek293T	SCYL1_i3_HDR	Guide Sequence 2	hSCYL1_i3_AIv4_G2	GTCGTTGACCAGGAAGCTGA
Hek293T	SCYL1_i3_HDR	HDR template	hSCYL1_i3_AIv4_HDR	gacagaggctgtgaccccgttgggaatatacctcaaggcgagagtggaggctggtggcctgaaggagctggagatctcctgggggctacaccagatcgtgGTAAGTAATAACTTCGTATAGCATACATTATACGAAGTTATTCAAGGTTAGAAGACAGGTTTAAGGAGACCAATgGAAACTGGGCTTGTCGAGACAGAGAAGACTCTTGCGTTTCTGATAGGCACCTATTGGTCTTACTGACATCCACTTTGCCATAACTTCGTATAGCATACATTATACGAAGTTATTTTCTCTCCACAGaaagccctTagcttTctggtAaacgactgcagcctcatccacaacaatgtctgcatggccgccgtgttcgtggaccgagctggcgagtggaagcttgg…
Hek293T	SCYL1_i3_HDR	Genotyping Primer F	hSCYL1_e3_AIv4_F51	TCAAAACTCTACGGCACCCC
Hek293T	SCYL1_i3_HDR	Genotyping Primer R	hSCYL1_R01	CAGAATCACCCAACCCCGAA
Hek293T	SCYL1_i3_HDR	AIv4_F	AIv4_F	ACGAAGTTATTCAAGGTTAGAAGACA
Hek293T	SCYL1_i3_HDR	AIv4_R	AIv4_R	CGAAGTTATGGCAAAGTGGATGTCA
Hek293T	SCYL1_i6_HDR	Guide Sequence 1	hSCYL1_i6_AIv4_G1	AAAGATAGGGTCGAAGCCC
Hek293T	SCYL1_i6_HDR	Guide Sequence 2	hSCYL1_i6_AIv4_G2	CGGCTGGCTCTTTGATCTGG
Hek293T	SCYL1_i6_HDR	HDR template	hSCYL1_i6_AIv4_HDR	ccaaggtgcgtcccaacccagcccgcttcctgcagaactgccgggcacctggtggcttcatgagcaaccgctttgtagaaaccaacctcttcctggaggagattcagGTAAGTAATAACTTCGTATAGCATACATTATACGAAGTTATTCAAGGTTAGAAGACAGGTTTAAGGAGACCAATgGAAACTGGGCTTGTCGAGACAGAGAAGACTCTTGCGTTTCTGATAGGCACCTATTGGTCTTACTGACATCCACTTTGCCATAACTTCGTATAGCATACATTATACGAAGTTATTTTCTCTCCACAGatcaaagagccagccgagaagcaaaaattcttccaggagctgagcaagagcctggacgcattccctgaggatttctgtcggcacaaggtgc…
Hek293T	SCYL1_i6_HDR	Genotyping Primer F	hSCYL1_e6_AIv4_F51	CCTCTTGGGACTGATGGCTC
Hek293T	SCYL1_i6_HDR	Genotyping Primer R	hSCYL1_I6_AIv4_R52	TCAGCTATACAGGACTTGCT
Hek293T	SCYL1_i6_HDR	AIv4_F	AIv4_F	ACGAAGTTATTCAAGGTTAGAAGACA
Hek293T	SCYL1_i6_HDR	AIv4_R	AIv4_R	CGAAGTTATGGCAAAGTGGATGTCA
Mouse	Rufy1_AIv4_1	crRNA	Rufy1_AIv4_G01	TTCCAAAGGCCAGATGATGG
Mouse	Rufy1_AIv4_1	HDR	Rufy1_AIv4_HDR	ccaatcagcccactaacgaaactttccttgtgtgtccccacagcttccaaaggccagatgGTAAGTAATAACTTCGTATAGCATACATTATACGAAGTTATTCAAGGTTAGAAGACAGGTTTAAGGAGACCAATAGAAACTGGGCTTGTCGAGACAGAGAAGACTCTTGCGTTTCTGATAGGCACCTATTGGTCTTACTGACATCCACTTTGCCATAACTTCGTATAGCATACATTATACGAAGTTATTTTCTCTCCACAGatggaggagcgtgccaacctaatgcacatgatgaaactcagcattaaggtcttactcca
Mouse	Rufy1_AIv4_1	Genotyping Primer F	Rufy1_AIv4_F51	TAGAACCAGCCCCCTAGCAA
Mouse	Rufy1_AIv4_1	Genotyping Primer R	Rufy1_AIv4_R52	TGGTACTAGCGAGGGCAAAG
Mouse	Rufy1_AIv4_1	AIv4_F	AIv4_F	ACGAAGTTATTCAAGGTTAGAAGACA
Mouse	Rufy1_AIv4_1	AIv4_R	AIv4_R	CGAAGTTATGGCAAAGTGGATGTCA
Mouse	Rufy1_AIv4_2	crRNA	Rufy1_AIv4_G02	CAGACTGCGTCCCAGGCTAA
Mouse	Rufy1_AIv4_2	HDR	Rufy1_AIv4_HDR2	tgtccccacagcttccaaaggccagatgatggaggagcgtgccaacctaatgcacatgatgaaactcagcattaaggtcttactccagtctgcccttaGTAAGTAATAACTTCGTATAGCATACATTATACGAAGTTATTCAAGGTTAGAAGACAGGTTTAAGGAGACCAATAGAAACTGGGCTTGTCGAGACAGAGAAGACTCTTGCGTTTCTGATAGGCACCTATTGGTCTTACTGACATCCACTTTGCCATAACTTCGTATAGCATACATTATACGAAGTTATTTTCTCTCCACAGgcctgggacgcagtctggatgcagactatgcccccttgcagcagttctttgtagtgatggagcattgcctcaaacatgggct
Mouse	Rufy1_AIv4_2	Genotyping Primer F	Rufy1_AIv4_F51	TAGAACCAGCCCCCTAGCAA
Mouse	Rufy1_AIv4_2	Genotyping Primer R	Rufy1_AIv4_R52	TGGTACTAGCGAGGGCAAAG
Mouse	Rufy1_AIv4_2	AIv4_F	AIv4_F	ACGAAGTTATTCAAGGTTAGAAGACA
Mouse	Rufy1_AIv4_2	AIv4_R	AIv4_R	CGAAGTTATGGCAAAGTGGATGTCA
Mouse	Rgma_AIv4	crRNA	Rgma_AIv4_G01	GAGCCAGCACAACTGCTCCA
Mouse	Rgma_AIv4	HDR	Rgma_AIv4_HDR	gggcgacctggcttaccactcggctgtccatggcatagaggaccttatgagccagcacaactgctGTAAGTAATAACTTCGTATAGCATACATTATACGAAGTTATTCAAGGTTAGAAGACAGGTTTAAGGAGACCAATAGAAACTGGGCTTGTCGAGACAGAGAAGACTCTTGCGTTTCTGATAGGCACCTATTGGTCTTACTGACATCCACTTTGCCATAACTTCGTATAGCATACATTATACGAAGTTATTTTCTCTCCACAGccaaggacggccccacctcacagccgcgagtgcgcacgctcccgccagctggggacagccaggag
Mouse	Rgma_AIv4	Genotyping Primer F	Rgma_AIv4_F51	CTCCATAGCCATCTCCCCCT
Mouse	Rgma_AIv4	Genotyping Primer R	Rgma_AIv4_R52	GGTCTCGCAACTCTCTCCTG
Mouse	Rgma_AIv4	AIv4_F	AIv4_F	ACGAAGTTATTCAAGGTTAGAAGACA
Mouse	Rgma_AIv4	AIv4_R	AIv4_R	CGAAGTTATGGCAAAGTGGATGTCA
Mouse	Nipsnap1_i2_AIv4	crRNA	Nipsnap1_I2_AIv4_G01	aactggagagctccaccctt
Mouse	Nipsnap1_i2_AIv4	crRNA	Nipsnap1_I2_AIv4_G02	cacgttgtgaactgcaacac
Mouse	Nipsnap1_i2_AIv4	HDR	Nipsnap1_I2_AIv4_HDR	caagaaggagactagtaatctctacaagatccagtGTAAGTAATAACTTCGTATAGCATACATTATACGAAGTTATTCAAGGTTAGAAGACAGGTTTAAGGAGACCAATAGAAACTGGGCTTGTCGAGACAGAGAAGACTCTTGCGTTTCTGATAGGCACCTATTGGTCTTACTGACATCCACTTTGCCATAACTTCGTATAGCATACATTATACGAAGTTATTTTCTCTCCACAGttcacaacgtgaagcccgaatgtctggatgcctacaacagtctgacgtga
Mouse	Nipsnap1_i2_AIv4	Genotyping Primer F	Nipsnap1_I2_AIv4_F51	cacaaggtggatcctcggaa
Mouse	Nipsnap1_i2_AIv4	Genotyping Primer R	Nipsnap1_I2_AIv4_R52	tgagcctgtctcctccctaa
Mouse	Nipsnap1_i2_AIv4	AIv4_F	AIv4_F	ACGAAGTTATTCAAGGTTAGAAGACA
Mouse	Nipsnap1_i2_AIv4	AIv4_R	AIv4_R	CGAAGTTATGGCAAAGTGGATGTCA
Mouse	Stmn2_AIv5	crRNA	Stmn2_AIv5_G01	agttcgtggagcttctgaga
Mouse	Stmn2_AIv5	HDR	Stmn2_AIv5_HDR	TGGAGGTGAAGCAGATCAACAAGCGGGCCTCTGGCCAGGCTTTTGAGCTGATCTTGAAGCCACCATCTCCCATCTCAGGTAAGTAGAAGTTCCTATTCTCTAGAAAGTATAGGAACTTCTCAAGGTTAGAAGACAGGTTTAAGGAGACCAATAGAAACTGGGCTTGTCGAGACAGAGAAGACTCTTGCGTTTCTGATAGGCACCTATTGGTCTTACTGACATCCACTTTGCCGAAGTTCCTATTCTCTAGAAAGTATAGGAACTTCTTTCTCTCCACAGAAGCTCCACGAACTCTAGCTTCTCCAAAGAAGAAAGACCTGTCTCTGGAGGAGATTCAGAAAAAGCTGGAG
Mouse	Stmn2_AIv5	Genotyping Primer F	Stmn2_AIv5_F53	agctgccgacttaacactct
Mouse	Stmn2_AIv5	Genotyping Primer R	Stmn2_AIv5_R54	ctcaggtaccattgtctcttgg
Mouse	Stmn2_AIv5	AIv5_F	AIv5_F	TAGGAACTTCTCAAGGTTAGAAGACA
Mouse	Stmn2_AIv5	AIv5_R	AIv5_R	TAGGAACTTCGGCAAAGTGGATGTCA
Mouse	CMV-Cre		Cre66	CCTGCGGTGCTAACCAGCGTT
Mouse	CMV-Cre		Cre99	TGGGCGGCATGGTGCAAGTT
Mouse	FLPO		FLP-7	GTCGCTGAACCTGCCGCA
Mouse	FLPO		FLP-10	GGAGAGATTCGAGAGGCCCA

### Sheet: Additional Table 2 
Model	Allele	Primers	Fragment size (bp)
Hek293T	hSCYL1_e2_AIv4_HDRa	hSCYL1_e2_AIv4_F53 + hSCYL1_e2_AIv4_R54
		WT	714
		AIv4	915
		AIv4Δ	768
Hek293T	hSCYL1_e2_AIv4_HDRb	hSCYL1_e2_AIv4_F53 + hSCYL1_e2_AIv4_R54	Fragment size (bp)
		WT	714
		AIv4	915
		AIv4Δ	768
Hek293T	hSCYL1_e3_AIv4_HDRa	hSCYL1_e3_AIv4_F51 + hSCYL1_e3_AIv4_R52	Fragment size (bp)
		WT	486
		AIv4	687
		AIv4Δ	540
Hek293T	hSCYL1_e3_AIv4_HDRb	hSCYL1_e3_AIv4_F51 + hSCYL1_e3_AIv4_R52	Fragment size (bp)
		WT	486
		AIv4	687
		AIv4Δ	540
Hek293T	hSCYL1_e4_AIv4_HDRa	hSCYL1_F01 + hSCYL1_R01	Fragment size (bp)
		WT	547
		AIv4	748
		AIv4Δ	601
Hek293T	hSCYL1_e4_AIv4_HDRb	hSCYL1_F01 + hSCYL1_R01	Fragment size (bp)
		WT	547
		AIv4	748
		AIv4Δ	601
Hek293T	hSCYL1_e4_AIv4_HDRc	hSCYL1_F01 + hSCYL1_R01	Fragment size (bp)
		WT	547
		AIv4	748
		AIv4Δ	601
Hek293T	hSCYL1_e4_AIv4_HDRd	hSCYL1_F01 + hSCYL1_R01	Fragment size (bp)
		WT	547
		AIv4	748
		AIv4Δ	601
Hek293T	hSCYL1_e4_AIv4_HDRe	hSCYL1_F01 + hSCYL1_R01	Fragment size (bp)
		WT	547
		AIv4	748
		AIv4Δ	601
Hek293T	hSCYL1_e5_AIv4_HDRa	hSCYL1_e5_AIv4_F51 + hSCYL1_e5_AIv4_R52	Fragment size (bp)
		WT	578
		AIv4	779
		AIv4Δ	632
Hek293T	hSCYL1_e5_AIv4_HDRb	hSCYL1_e5_AIv4_F51 + hSCYL1_e5_AIv4_R52	Fragment size (bp)
		WT	486
		AIv4	687
		AIv4Δ	540
Hek293T	hSCYL1_e6_AIv4_HDRa	hSCYL1_e6_AIv4_F51 + hSCYL1_e6_AIv4_R52	Fragment size (bp)
		WT	645
		AIv4	846
		AIv4Δ	699
Hek293T	hSCYL1_e11_AIv4_HDRa	hSCYL1_e11_AIv4_F51 + hSCYL1_e11_AIv4_R52	Fragment size (bp)
		WT	507
		AIv4	708
		AIv4Δ	561
Hek293T	hSCYL1_e11_AIv4_HDRb	hSCYL1_e11_AIv4_F51 + hSCYL1_e11_AIv4_R52	Fragment size (bp)
		WT	507
		AIv4	708
		AIv4Δ	561
Hek293T	hSCYL1_e16_AIv4_HDRa	hSCYL1_e16_AIv4_F51 + hSCYL1_e16_AIv4_R52	Fragment size (bp)
		WT	480
		AIv4	681
		AIv4Δ	534
Hek293T	hSCYL1_LD	hSCYL1_LD_F51 + hSCYL1_LD_R52
		WT	582
		LD	-
		hSCYL1_LD_EcoRI_F53 + hSCYL1_LD_EcoRI_R54
		WT	630
		LD	-
		hSCYL1_LD_F51 + hSCYL1_LD_EcoRI_R54
		WT	-
		LD	~287
Hek293T	hSCYL1_LD_i2_AIv4	hSCYL1_e2_AIv4_F53 + hSCYL1_e3_AIv4_R52	Fragment size (bp)
		WT	959
		AIv4	954
		AIv4Δ	802
Hek293T	hSCYL1_LD_i3_AIv4	hSCYL1_e3_AIv4_F51 + hSCYL1_R01	Fragment size (bp)
		WT	896
		AIv4	1017
		AIv4Δ	870
Hek293T	hSCYL1_LD_i6_AIv4	hSCYL1_e6_AIv4_F51 + hSCYL1_I6_AIv4_R52	Fragment size (bp)
		WT	4640
		AIv4	1330
		AIv4Δ	1183
Rufy1	Rufy1_AIv4	Rufy1_AIv4_F51 + Rufy1_AIv4_R52	Fragment size (bp)
		WT	493
		AIv4	694
		AIv4Δ	547
Rgma	Rgma_AIv4	Rgma_AIv4_F51 + Rgma_AIv4_F52	Fragment size (bp)
		WT	744
		AIv4	945
		AIv4Δ	798
Nipsnap1	Nipsnap1_I2_AIv4	Nipsnap1_I2_AIv4_F51 + Nipsnap1_I2_AIv4_R52	Fragment size (bp)
		WT	538
		AIv4	508
		AIv4Δ	361
		Nipsnap1_I2_AIv4_F51 + AIv4_R
		WT	-
		AIv4	242
		AIv4_F + Nipsnap1_I2_AIv4_R52
		WT	-
		AIv4	399
Stmn2	Stmn2_AIv5	Stmn2_AIv5_F51 + Stmn2_AIv5_R52	Fragment size (bp)
		WT	493
		AIv5	694
		AIv5Δ
B6.Cg-Tg(Pgk1-flpo)10Sykr/J		FLP_10 + FLP_7	Fragment size (bp)
		WT	-
		FLP	523
B6.C-Tg(CMV-cre)1Cgn/J		Cre_99 + Cre_66	Fragment size (bp)
		WT	-
		Cre	470

### Sheet: Additional Table 3 
Reagent or Resource	Source	Identifier
anti-β-actin	Sigma	A5441
anti-Cre Recombinase	Cell Signaling Technology	15036
anti-SCYL1	Hartwell Center for Bioinformatics and Biotechnology at St. Jude Children’s Research Hospital	7645
anti-NIPSNAP1 (D1Y6S)	Cell Signaling Technology	13226
anti-RGM-A	R&D Systems	MAB2458
anti-RUFY1	Protein tech	13498-1-AP
anti-STMN2/SCG10	Invitrogen	720178
anti-Rabbit IgG, HRP linked antibody	Jackson ImmunoResearch	711-035-152
anti-Rat IgG, HRP linked antibody	Jackson ImmunoResearch	712-035-150
anti-Goat IgG, HRP linked antibody	Jackson ImmunoResearch	705-035-003
anti-Mouse IgG, light chain specific, HRP linked antibody	Jackson ImmunoResearch	115-035-174

### Sheet: Additional Table 4 
Model	Allele	Sequence type	Name	Sequence (5' - 3')	Source	Idenitfier
Mouse	Rufy1_AIv4-1	crRNA	Rufy1_AIv4_G01	UUCCAAAGGCCAGAUGAUGG	IDT	N/A
Mouse	Rufy1_AIv4-2	crRNA	Rufy1_AIv4_G02	CAGACUGCGUCCCAGGCUAA	IDT	N/A
Mouse	Rgma_AIv4	crRNA	Rgma_AIv4_G01	GAGCCAGCACAACUGCUCCA	IDT	N/A
Mouse	Nipsnap1_I2_AIv4	crRNA	Nipsnap1_I2_AIv4_G01	AACUGGAGAGCUCCACCCUU	IDT	N/A
Mouse	Nipsnap1_I2_AIv4	crRNA	Nipsnap1_I2_AIv4_G02	CACGUUGUGAACUGCAACAC	IDT	N/A
Mouse	Nipsnap1_Del230	crRNA	Nipsnap1_AIv4_G03	CCACAAGGUGGAUCCUCGGA	IDT	N/A
Mouse	Stmn2_AIv5	crRNA	Stmn2_AIv5_G01	AGUUCGUGGAGCUUCUGAGA	IDT	N/A
Mouse	All alleles	tracrRNA	Alt-R™ CRISPR-Cas9 tracrRNA	GUAUCACCGCAUUAGGCUGGCACGAUACCCCGCAAAAAGCACUUCUAGCAAAAUAGCUUGCAAAUAA	IDT	1072534

### Sheet: Additional Table 5
Reagent or Resource	Source	Identifier
DMEM	Gibco	11965118
FBS	Gibco	35-053-CM
Penicillin-Streptomycin	Gibco	15140122
Glutamax	Gibco	35050061
Dulbecco's Phosphate-Buffered Saline	Gibco	14190144
Trypsin-EDTA (0.05%), phenol red	Gibco	25300054
Trypsin-EDTA (0.25%), phenol red	Gibco	25200056
Corning™ Nylon Syringe Filters (0.45 μm)	Corning	09-754-26
Syringe PP/PE without needle (20 mL)	Sigma	Z116882
Corning® 100 mm TC-treated Culture Dish	Corning	430167
Triton X-100	Sigma	T8787
N-Lauroylsarcosine sodium salt	Sigma	L9150
NaCl (5M)	Gibco	AM9760
1M Tris-HCl pH8.0	Invitrogen	15568-025
Pierce Bovine Serum Albumin Standards	ThermoFisher Scientific	23209
Pierce BCA Protein Assay Reagent A	ThermoFisher Scientific	23228
Pierce BCA Protein Assay Reagent B	ThermoFisher Scientific	1859078
50 ml Reservoir	Costar	4870
4-12% SDS-PAGE gel	BioRad	3450124
10 % SDS-PAGE	Bio-Rad	3450112
Precision Plus Protein Dual Color Standards	Bio-Rad	1610374
XT MOPS Running Buffer 20X	Bio-Rad	1610788
Ponceau S	ThermoFisher Scientific	A40000278
Nitrocellulose membrane	Bio-Rad	1620168
RTA Midi 0.2 µm Nitrocellulose Transfer Kit, for 40 blots	Bio-Rad	1704271
Trans-Blot Turbo 5X Transfer Buffer	Bio-Rad	10026938
10X Tris-Saline Buffer with Tween-20	Cell Signaling Technology	9997
ECL substrate	Bio-Rad	1705062
Non-Fat Dry Milk Powder	Millipore Sigma	999999-99-4
XT Sample Buffer 4X	Bio-Rad	1610791
2-Mercaptoethanol	Bio-Rad	1610792
DNA Ligase buffer	New England Biolabs	B0202
T4D DNA Ligase	New England Biolabs	M0202
Long Amp Taq DNA polymerase	New England Biolabs	M0323
Ampicillin	Sigma	A5354
LB Medium	MP Biomedicals	3002031
LB Agar Medium	MP Biomedicals	3002226
Lipofectamine2000	Invitrogen	11668027
PhosSTOP™ Phosphatase Inhibitor Cocktail tablets	Sigma-Aldrich	4906837001
cOmplete™, EDTA-free Protease Inhibitor Cocktail tablets	Sigma-Aldrich	4693132001
Peirce BCA Assay	Life Technologies	23225
10% Criterion™ XT Bis-Tris Protein Gels	Bio-Rad Laboratories	3450112
Taq DNA Polymerase	Qiagen	201205
dNTP Mix, PCR Grade (800 µl)	Qiagen	201901
EndoFree Plasmid Maxi Kit (10)	Qiagen	12362
6-well Flat-bottom with Lid, Tissue Culture-treated	Corning	353046
24-well Flat-bottom with Lid, Tissue Culture-treated	Corning	353047
96-well Flat-bottom with Lid, Tissue Culture-treated	Corning	353072
GelRed® Nucleic Acid Gel Stain	Biotium	89139-138
NEB® 5-alpha Competent E. coli (High Efficiency)	New England Biolabs	C2987H
BigDye™ Terminator v3.1 Cycle Sequencing Kit	ThermoFisher Scientific	4337455
SeqStudio™ Cartridge v2	ThermoFisher Scientific	A41331
BigDye XTerminator™ Purification Kit	ThermoFisher Scientific	4376487
Buffer Sequencing Terminator v1.1, v3.1 5X Sequencing Buffer	VWR International, LLC	4336697
SeqStudio™ Cathode Buffer Container	ThermoFisher Scientific	A33401
Dulbecco's Modified Eagle's Medium (DMEM)	ATCC	30-2002
Dulbecco's Modified Eagle's Medium (DMEM)	Gibco	11995065
GlutaMAX	Life Technologies	35050-061
Penicillin-Streptomycin (10,000 U/mL)	ThermoFisher Scientific	15140122
Blasticidin S HCl (10 mg/mL) 10x 1mL	Gibco	A1113901
Gibco Trypsin, 0.05%, 100ml	FisherScientific	25-300-054
Gibco™ Trypsin-EDTA (0.25%), phenol red	ThermoFisher Scientific	25200056
Invitrogen™ UltraPure™ DNase/RNase-Free Distilled Water	ThermoFisher Scientific	10977023
Gibco™ DPBS	ThermoFisher Scientific	14190250
1kb DNA Step Ladder	ThermoFisher Scientific	PR-G6941
SF Cell Line 4D-Nucleofector™ X Kit L (24 RCT)	Lonza	V4XC-2024

### Sheet: Additional Table 6 
Model	Name	Source	Identifier
Cell line	Hek293T	ATCC	CRL-3216
Cell line	Hek293T_SCYL1_KO	PMID: 28570664	N/A
Cell line	Hek293T_SCYL1_LD	This paper	N/A
Cell line	Hek293T_SCYL1_e2_AIv4_HDRa	This paper (Generated at Indiana University Genome Editing Center)	N/A
Cell line	Hek293T_SCYL1_e2_AIv4_HDRb	This paper (Generated at Indiana University Genome Editing Center)	N/A
Cell line	Hek293T_SCYL1_e3_AIv4_HDRa	This paper (Generated at Indiana University Genome Editing Center)	N/A
Cell line	Hek293T_SCYL1_e3_AIv4_HDRb	This paper (Generated at Indiana University Genome Editing Center)	N/A
Cell line	Hek293T_SCYL1_e4_AIv4_HDRa	This paper (Generated at Indiana University Genome Editing Center)	N/A
Cell line	Hek293T_SCYL1_e4_AIv4_HDRb	This paper (Generated at Indiana University Genome Editing Center)	N/A
Cell line	Hek293T_SCYL1_e4_AIv4_HDRc	This paper (Generated at Indiana University Genome Editing Center)	N/A
Cell line	Hek293T_SCYL1_e4_AIv4_HDRd	This paper (Generated at Indiana University Genome Editing Center)	N/A
Cell line	Hek293T_SCYL1_e4_AIv4_HDRe	This paper (Generated at Indiana University Genome Editing Center)	N/A
Cell line	Hek293T_SCYL1_e5_AIv4_HDRa	This paper (Generated at Indiana University Genome Editing Center)	N/A
Cell line	Hek293T_SCYL1_e5_AIv4_HDRb	This paper (Generated at Indiana University Genome Editing Center)	N/A
Cell line	Hek293T_SCYL1_e6_AIv4_HDRa	This paper (Generated at Indiana University Genome Editing Center)	N/A
Cell line	Hek293T_SCYL1_e11_AIv4_HDRa	This paper (Generated at Indiana University Genome Editing Center)	N/A
Cell line	Hek293T_SCYL1_e11_AIv4_HDRb	This paper (Generated at Indiana University Genome Editing Center)	N/A
Cell line	Hek293T_SCYL1_e16_AIv4_HDRa	This paper (Generated at Indiana University Genome Editing Center)	N/A
Cell line	Hek293T_SCYL1_LD_i2_AIv4_HDRa	This paper (Generated at Indiana University Genome Editing Center)	N/A
Cell line	Hek293T_SCYL1_LD_i3_AIv4_HDRa	This paper (Generated at Indiana University Genome Editing Center)	N/A
Cell line	Hek293T_SCYL1_LD_i6_AIv4_HDRa	This paper (Generated at Indiana University Genome Editing Center)	N/A
Mouse	Rufy1_AIv4-2	This paper (Generated at Indiana University Genome Editing Center)	N/A
Mouse	Rufy1_Del76	This paper (Generated at Indiana University Genome Editing Center)	N/A
Mouse	Rgma_AIv4	This paper (Generated at Indiana University Genome Editing Center)	N/A
Mouse	Rgma_InsT	This paper (Generated at Indiana University Genome Editing Center)	N/A
Mouse	Nipsnap1_AIv4	This paper (Generated at Indiana University Genome Editing Center)	N/A
Mouse	Nipsnap1_Del230	This paper (Generated at Indiana University Genome Editing Center)	N/A
Mouse	Stmn2_AIv5	This paper (Generated at Indiana University Genome Editing Center)	N/A
Mouse	Stmn2_LI	This paper (Generated at Indiana University Genome Editing Center)	N/A

### Sheet: Additional Table 7 
Plasmid	Source	Identifier	Sequence
pLenti_mCherry_Cre_Blast	Addgene	179390	N/A
psPAX2	Addgene	12260	N/A
pMD2.G	Addgene	12259	N/A
pSpCas9(BB)-2A-GFP (PX458)	Addgene	48138	N/A
PX458-mCherry	Pelletier Laboratory	N/A	N/A
PX458_hSCYL1_e2_AIv4_G1	This paper (Generated at Indiana University Genome Editing Center)	N/A	CTATGATGTGAAGCCTGGCG
PX458_hSCYL1_e3_AIv4_G1	This paper (Generated at Indiana University Genome Editing Center)	N/A	CTTGAGGTATATTCCCAACG
PX458_SCYL1_G01	This paper (Generated at Indiana University Genome Editing Center)	N/A	TCGTGGACCGAGCTGGCGAG
PX458_hSCYL1_e4_AIv4_G5	This paper (Generated at Indiana University Genome Editing Center)	N/A	TGCAGACATTGTTGTGGATG
PX458_hSCYL1_e5_AIv4_G1	This paper (Generated at Indiana University Genome Editing Center)	N/A	CATTGAAGACTTCCCAAATG
PX458_hSCYL1_e6_AIv4_G1	This paper (Generated at Indiana University Genome Editing Center)	N/A	GCTGGTGGGAGCAAACCCCA
PX458_hSCYL1_e11_AIv4_G1	This paper (Generated at Indiana University Genome Editing Center)	N/A	CGGTGCAAACGGGTCCCTAG
PX458_hSCYL1_e16_AIv4_G1	This paper (Generated at Indiana University Genome Editing Center)	N/A	AGAGTCCGACTGGAGCAGCT
PX458_hSCYL1_LD_G1	This paper (Generated at Indiana University Genome Editing Center)	N/A	TGACGTGGCGGCGGAACCAA
PX458_mcherry_hSCYL1_LD_G2	This paper (Generated at Indiana University Genome Editing Center)	N/A	TGGAGGCCAAACGCGCCGAG
PX458_hSCYL1_i2_AIv4_G1	This paper (Generated at Indiana University Genome Editing Center)	N/A	GGTAACCAGGACATCGTGAG
PX458_mcherry_hSCYL1_i2_AIv4_G2	This paper (Generated at Indiana University Genome Editing Center)	N/A	AGGGGACACAGGGTTATCAA
PX458_hSCYL1_i3_AIv4_G1	This paper (Generated at Indiana University Genome Editing Center)	N/A	GGCTACACCAGATCGTGGTG
PX458_mcherry_hSCYL1_i3_AIv4_G2	This paper (Generated at Indiana University Genome Editing Center)	N/A	GTCGTTGACCAGGAAGCTGA
PX458_hSCYL1_i6_AIv4_G1	This paper (Generated at Indiana University Genome Editing Center)	N/A	AAAGATAGGGTCGAAGCCCA
PX458_mcherry_hSCYL1_i6_AIv4_G2	This paper (Generated at Indiana University Genome Editing Center)	N/A	CGGCTGGCTCTTTGATCTGG
